# Integrating environmental DNA monitoring to inform eel (*Anguilla anguilla*) status in freshwaters at their easternmost range - A case study in Cyprus

**DOI:** 10.1101/2022.06.06.495005

**Authors:** Nathan P. Griffiths, Rosalind M. Wright, Bernd Hänfling, Jonathan D. Bolland, Katerina Drakou, Graham S. Sellers, Stamatis Zogaris, Iakovos Tziortzis, Gerald Dörflinger, Marlen I. Vasquez

## Abstract

**Aim:** Despite significant population declines and targeted EU regulations aimed at *A. anguilla* conservation, little attention has been given to their status at their easternmost range. This study applies wide scale integrated monitoring to uncover the present-day eel distribution in Cyprus’ inland freshwaters. These are subject to increasing pressures from water supply requirements and dam construction, as seen throughout the Mediterranean.

**Location:** Cyprus.

**Methods:** We applied environmental DNA metabarcoding of water samples to determine *A. anguilla* distribution in key freshwater catchments. In addition, we present this alongside ten years of electrofishing/netting data. Refuge traps were also deployed to establish the timing of glass eel recruitment. These outputs are used together, alongside knowledge of the overall fish community and barriers to connectivity, to provide eel conservation and policy insights.

**Results:** We confirm the presence of *A. anguilla* in Cyprus’ inland freshwaters, with recruitment occurring in March. Eel distribution is restricted to lower elevation areas, and is negatively associated with distance from coast and barriers to connectivity. Many barriers to connectivity are identified, though eels were detected in 2 reservoirs upstream of dams. The overall fish community varies between freshwater habitat types.

**Main Conclusions:** Eels are much more widespread in Cyprus than previously thought, yet mostly restricted to lowland intermittent systems. This makes for a case to reconsider the requirement for eel management plans. Environmental DNA based data collected in 2020 indicate that ‘present-day’ eel distribution is representative of 10-year survey trends. Suggesting that inland freshwaters may act as an unrealised refuge at *A. anguilla’s* easternmost range. Conservation efforts in Mediterranean freshwaters should focus on improving connectivity, therefore enabling eels to access inland perennial refugia. Thus, mitigating the impact of climate change and the growing number of fragmented artificially intermittent river systems.
