## Supplementary material for "Integrating environmental DNA monitoring to inform eel (*Anguilla anguilla*) status in freshwaters at their easternmost range - A case study in Cyprus": Table S1

### Sheet: Sheet1
Table S1. An overview of the 26 sites where eDNA surveys were completed.
Site Name	Code	Water body	Habitat type	Perennial (Y/N)	Avg water temp (°C)	Sampling Date	Eels
Argaki tou Pyrgou (Aphrodite Baths)	AB	River	Spring Fed	Yes	18	2020-02-11	Present
Argaka Dam (Makounta river)	AD	Reservoir	Reservoir	Yes	14.6	2020-02-11	Present
Ovgos river (Avakas Gorge)	AG	River	River	Yes	14.8	2020-02-18	Present
Asprokremmos Reservoir (Xeros river)	AP	Reservoir	Reservoir	Yes	15.3	2020-02-04	Absent
Xeropotamos	AR	River	Outlet	No	13.1	2020-02-11	Absent
Avdimou River	AV	River	River	No	15.3	2020-02-16	Present
Verki coast (Agriokalami river)	BE	Coastal	Spring fed	Yes	14.2	2020-02-17	Present
Cha-Potami Reservoir (Cha-Potami river)	CD	Reservoir	Reservoir	Yes	15.2	2020-02-16	Present
Chrysochous River	CH	River	Outlet	No	12.8	2020-02-11	Present
Cha-Potami River	CP	River	Outlet	No	14.4	2020-02-16	Present
Dhiarzos	DZ	River	Outlet	No	15	2020-02-07	Present
Ezousa River	ES	River	Outlet	No	14.6	2020-02-06	Present
Koshatis river (Ezousa river Tributary)	ET	River	River	No	17.3	2020-02-05	Absent
Germasogeia river (Amathos)	GR	River	Outlet	No	13.3	2020-02-18	Absent
Germasogeia Reservoir (Germoasogeia river)	GU	Reservoir	Reservoir	Yes	13.6	2020-02-18	Absent
Kalavasos Reservoir (Vasilikos river)	KA	Reservoir	Reservoir	Yes	14	2020-02-17	Absent
Arminou Reservoir (Diarizos river)	KD	Reservoir	Reservoir	Yes	11.3	2020-02-12	Absent
Kannaviou Reservoir (Ezousa river)	KN	Reservoir	Reservoir	Yes	14.4	2020-02-06	Absent
Kouris dam Outlet	KO	River	Outlet	No	14.1	2020-02-17	Absent
Kouris Reservoir (Kouris river)	KU	Reservoir	Reservoir	Yes	14.4	2020-02-17	Absent
Limni Mangli	MA	Lake	Wetland	Yes	N/A	2020-02-16	Absent
Mavrokolympos Reservoir (Mavrokolympos river)	MD	Reservoir	Reservoir	Yes	14.3	2020-02-13	Absent
Mavrokolympos Outlet	MR	River	Outlet	No	14.4	2020-02-12	Absent
Oroklini Lake	OR	Lake	Wetland	Yes	14	2020-02-17	Present
Paralimni lake	PA	Lake	Wetland	No	N/A	07/03/2020*	Absent
Xeros (Paphos district)	XE	River	Outlet	No	16	2020-02-04	Absent
